# RORA regulates neutrophil migration and activation in zebrafish

**DOI:** 10.1101/2021.12.03.470833

**Authors:** Alan Y. Hsu, Tianqi Wang, Ramizah Syahirah, Sheng Liu, Kailing Li, Weiwei Zhang, Jiao Wang, Ziming Cao, Simon Tian, Sandro Matosevic, Chris Staiger, Jun Wan, Qing Deng

## Abstract

Neutrophil migration and activation are essential for defense against pathogens. However, this process may also lead to collateral tissue injury. We used microRNA overexpression as a platform and discovered protein-coding genes that regulate neutrophil migration. Here we show that miR-99 decreased the chemotaxis of zebrafish neutrophils and human neutrophil-like cells. In zebrafish neutrophils, miR-99 directly targets the transcriptional factor *RAR-related orphan receptor alpha (roraa)*. Inhibiting RORα, but not the closely related RORγ, reduced chemotaxis of zebrafish and primary human neutrophils without causing cell death, and increased susceptibility of zebrafish to bacterial infection. Expressing a dominant-negative form of Rorα or disrupting the *roraa* locus specifically in zebrafish neutrophils reduced cell migration. At the transcriptional level, RORα regulates transmembrane signaling receptor activity and protein phosphorylation pathways. Our results, therefore, reveal previously unknown functions of miR- 99 and RORα in regulating neutrophil migration and anti-microbial defense.
