## Supplementary material for "RORA regulates neutrophil migration and activation in zebrafish": Dataset 2

### Sheet: Sheet1
Summary
Criteria for differential expression
Down expression	FDR <0.05 & log2(fold change) <-1
Legend		Number of differential genes
19_down	down expression in Mir-19 overexpression neutrophils compared to vector expressing neutrophils	268
199_down	down expression in Mir-199 overexpression neutrophils compared to vector expressing neutrophils	512
99_down	down expression in Mir-99 overexpression neutrophils compared to vector expressing neutrophils	366
19_only_down	down expression only in Mir-19 overexpression neutrophils compared to vector expressing neutrophils	65
199_only_down	down expression only in Mir-199 overexpression neutrophils compared to vector expressing neutrophils	265
99_only_down	down expression only in Mir-99 overexpression neutrophils compared to vector expressing neutrophils	162

### Sheet: 99_down
Category	Term	Count	PValue	FDR	gene_name	Genes	List.Total	Pop.Hits	Pop.Total	Fold.Enrichment
GOTERM_BP_DIRECT	GO:0007067~mitotic nuclear division	15	1.98828e-06	2.91091e-05	cdca8, ska3, ccnf, cenpw, ercc6l, ncaph, ncapd2, zwilch, wee2, ndc80, tipin, fbxo5, aurka, mastl, cenpn	NM_001003452, NM_001326438, NM_001100093, NM_001080196, NM_001003640, NM_001003869, NM_001199735, NM_001202437, NM_001003863, NM_001162502, NM_001037222, NM_001003609, NM_001007456, NM_207048, NM_001002341	274	63	5412	4.70282
GOTERM_CC_DIRECT	GO:0000775~chromosome, centromeric region	8	0.000131149	0.00155954	cdca8, ska3, ercc6l, oip5, zwilch, cenpl, ndc80, cenpn	NM_001007456, NM_001145620, NM_001100093, NM_001002341, NM_001199735, NM_001003878, NM_001003863, NM_001202437	255	25	5240	6.57569
GOTERM_BP_DIRECT	GO:0051301~cell division	14	0.000118311	0.00173075	cdca8, ska3, ccnf, ercc6l, cdc20, ncaph, ttk, ncapd2, zwilch, pelo, ndc80, tipin, fbxo5, mastl	NM_001003609, NM_001007456, NM_213080, NM_001003452, NM_001100093, NM_207048, NM_001080196, NM_001003869, NM_175042, NM_201136, NM_001199735, NM_001003863, NM_001202437, NM_001162502	274	78	5412	3.5452
GOTERM_BP_DIRECT	GO:0007049~cell cycle	18	0.000139752	0.0020441	cdca8, ska3, tfdp2, ccnf, melk, ercc6l, cdc20, ncaph, ttk, ncapd2, zwilch, pelo, mybl2b, ndc80, tipin, fbxo5, aurka, mastl	NM_213080, NM_001003452, NM_001100093, NM_001080196, NM_001003640, NM_001003869, NM_001199735, NM_001003867, NM_001202437, NM_001003863, NM_206888, NM_001162502, NM_001003609, NM_001007456, NM_198208, NM_207048, NM_175042, NM_201136	274	124	5412	2.8672
GOTERM_BP_DIRECT	GO:0007018~microtubule-based movement	7	0.000173081	0.00253101	kif14, kif11, LOC561143, kif4, rpgrb, kif20a, cenpe	NM_173261, NM_001161470, NM_001044954, NM_001312676, NM_200823, NM_001044976, NM_001327759	274	18	5412	7.68127
GOTERM_MF_DIRECT	GO:0005524~ATP binding	48	0.00046127	0.0064053	rrm1, hyou1, kif14, trmu, kita, mat2ab, mkks, sucla2, dtymk, glula, ddx11, psmc4, kif11, chek1, ptk2ab, melk, ercc6l, LOC561143, tgfbr1a, kif4, nek2, hsp90b1, ighmbp2, tor2a, rad51, atp2a2a, si:ch211-63o20.7, hsp70l, ube2t, pif1, sik1, kif20a, trip13, hspa5, rad51d, mvda, ttk, cenpe, xrcc5, zgc:110540, ckbb, wee2, plk3, ddx58, flad1, aurka, mastl, pbk	NM_131455, NM_001002387, NM_001007319, NM_001100093, NM_001044976, NM_001007422, NM_173222, NM_213206, NM_200193, NM_001045121, NM_173261, NM_001017360, NM_001161470, NM_001037683, NM_131796, NM_001044954, NM_001014352, NM_001306095, NM_198210, NM_001077295, NM_001327759, NM_181559, NM_001003997, NM_200165, NM_207076, NM_001003640, NM_131053, NM_213026, NM_001034180, NM_198807, NM_206888, NM_2127…	256	617	5418	1.64647
GOTERM_BP_DIRECT	GO:0007059~chromosome segregation	8	0.000460369	0.00671894	cenph, ska3, kif11, nek2, oip5, cenpe, ndc80, cenpn	NM_173261, NM_001145620, NM_001113609, NM_201050, NM_001002341, NM_001003863, NM_001202437, NM_001327759	274	29	5412	5.44878
GOTERM_BP_DIRECT	GO:0000070~mitotic sister chromatid segregation	5	0.000652524	0.00951091	cdca8, ncaph, ncapg, nsl1, ncapd2	NM_001007456, NM_001256205, NM_001025521, NM_001080196, NM_001162502	274	9	5412	10.9732
GOTERM_MF_DIRECT	GO:0003777~microtubule motor activity	6	0.000861698	0.0119348	kif14, kif11, LOC561143, kif4, kif20a, cenpe	NM_173261, NM_001161470, NM_001044954, NM_200823, NM_001044976, NM_001327759	256	17	5418	7.46967
GOTERM_CC_DIRECT	GO:0005871~kinesin complex	6	0.00130966	0.015474	kif14, kif11, LOC561143, kif4, kif20a, cenpe	NM_173261, NM_001161470, NM_001044954, NM_200823, NM_001044976, NM_001327759	255	18	5240	6.84967
GOTERM_BP_DIRECT	GO:0006457~protein folding	12	0.00150246	0.0217728	dnajb11, mkks, pdia6, calr, hsp90b1, pdia4, hspe1, calr3a, ppil1, ppih, calr3b, txn	NM_198821, NM_001034178, NM_131047, NM_200165, NM_001328391, NM_199779, NM_197933, NM_201465, NM_201205, NM_198210, NM_199713, NM_001002461	274	77	5412	3.07821
GOTERM_BP_DIRECT	GO:0006974~cellular response to DNA damage stimulus	12	0.00185816	0.0268624	wdr76, prmt6, primpol, apex1, zgc:110269, ube2t, pif1, pithd1, parpbp, xrcc5, tipin, mastl	NM_001040380, NM_001163988, NM_001003609, NM_001017360, NM_213421, NM_001003452, NM_207074, NM_198807, NM_001017611, NM_001037378, NM_001077295, NM_001198567	274	79	5412	3.00028
GOTERM_BP_DIRECT	GO:0007076~mitotic chromosome condensation	4	0.00226626	0.0326713	ncapd3, ncaph, ncapg, ncapd2	NM_001256205, NM_200330, NM_001080196, NM_001162502	274	6	5412	13.1679
KEGG_PATHWAY	dre04110:Cell cycle	13	0.00321583	0.0362998	tfdp2, ccnb2, chek1, mad2l1, orc6, ccna2, ccnb3, cdc20, ccnb1, ttk, anapc5, wee2, ccne2	NM_213080, NM_001002075, NM_001017739, NM_212671, NM_200193, NM_001037222, NM_199622, NM_131513, NM_198208, NM_175042, NM_199430, NM_001076719, NM_152949	144	89	2569	2.60588
GOTERM_MF_DIRECT	GO:0016740~transferase activity	46	0.00333477	0.0454575	ugt5b4, elovl7b, psmb7, trmu, naprt, kita, mat2ab, sult2st2, sult2st3, upp1, zdhhc18b, prmt6, zgc:172295, dad1, chek1, ptk2ab, melk, tgfbr1a, chst14, nek2, primpol, mibp, soat1, pdss1, selenoi, si:ch211-63o20.7, ube2t, b3gnt2b, nsd2, aprt, hs6st1b, qtrt1, acat2, prkra, alg8, ttk, gmppab, zgc:110540, ckbb, wee2, plk3, flad1, aurka, mastl, pbk, gnptg	NM_001163988, NM_001002387, NM_131370, NM_001080692, NM_205752, NM_001080203, NM_173222, NM_001329437, NM_200193, NM_001045121, NM_001017656, NM_214707, NM_001037683, NM_131693, NM_131796, NM_200668, NM_001100439, NM_001082551, NM_001089361, NM_212829, NM_001014352, NM_001077295, NM_001003997, NM_200890, NM_001045564, NM_199778, NM_001003640, NM_131053, NM_001078169, NM_001078168, NM_200497, NM_2…	256	641	5418	1.51879
GOTERM_BP_DIRECT	GO:0032870~cellular response to hormone stimulus	4	0.00381858	0.0544732	jund, sik1, jun, junba	NM_213556, NM_001128342, NM_199987, NM_001126383	274	7	5412	11.2868
GOTERM_MF_DIRECT	GO:0003677~DNA binding	35	0.00587268	0.0787591	jund, h3f3d, roraa, fosl2, wdr76, tfdp2, ddx11, cenpw, ercc6l, orc6, egr2a, ighmbp2, apex1, bhlhe40, rad51, foxm1, zgc:110269, zgc:103564, pif1, hmgb1b, hmgb3b, jun, junba, h2afvb, rad51d, atf3, parpbp, xrcc5, hmgb3a, zgc:153409, h2afva, ddx58, mybl2b, tipin, nr4a1	NM_001007319, NM_213421, NM_213556, NM_001003452, NM_001007333, NM_001100093, NM_001003867, NM_213206, NM_001099251, NM_183341, NM_001002173, NM_001017360, NM_001122836, NM_212679, NM_001306095, NM_153644, NM_001326438, NM_207076, NM_001128342, NM_198807, NM_199987, NM_201097, NM_001017611, NM_212671, NM_001040380, NM_001110167, NM_198208, NM_001044900, NM_201101, NM_200964, NM_001082998, NM_0010…	256	465	5418	1.59299
GOTERM_BP_DIRECT	GO:0000910~cytokinesis	4	0.00588326	0.0827622	prc1b, kif20a, ect2, zgc:86764	NM_001003883, NM_001002684, NM_001161470, NM_200234	274	8	5412	9.87591
GOTERM_CC_DIRECT	GO:0005623~cell	8	0.00867564	0.0984951	stc1l, pdia6, txndc12, prdx1, prdx6, pdia4, rab3ip, cenpe	NM_001020581, NM_199779, NM_200805, NM_001013471, NM_197933, NM_001020824, NM_001327759, NM_200539	255	49	5240	3.35494
GOTERM_MF_DIRECT	GO:0008017~microtubule binding	8	0.00830102	0.109611	kif14, kif11, prc1b, kif4, kif20a, traf3ip1, cenpe, zgc:86764	NM_200600, NM_173261, NM_001002684, NM_001161470, NM_200823, NM_001044976, NM_200234, NM_001327759	256	50	5418	3.38625
GOTERM_CC_DIRECT	GO:0000790~nuclear chromatin	6	0.010106	0.113853	jund, jun, junba, h2afvb, h2afva, tipin	NM_153644, NM_213556, NM_001003452, NM_001128342, NM_199987, NM_001043323	255	28	5240	4.40336
GOTERM_CC_DIRECT	GO:0005783~endoplasmic reticulum	20	0.0102056	0.114913	elovl7b, hyou1, pdia6, calr, mesd, mlec, dad1, soat1, apex1, tor2a, atp2a2a, mgst3a, trappc2, pdia4, calr3a, alg8, rdh10b, calr3b, ero1a, sigmar1	NM_213421, NM_001080704, NM_199778, NM_001034180, NM_199779, NM_001320115, NM_200350, NM_212703, NM_201331, NM_131047, NM_001113618, NM_001123272, NM_001017647, NM_001100439, NM_200977, NM_200965, NM_213427, NM_201465, NM_197933, NM_199713	255	221	5240	1.85964
GOTERM_CC_DIRECT	GO:0005694~chromosome	9	0.0125355	0.13939	cdca8, ska3, ercc6l, h2afvb, zwilch, zgc:153409, h2afva, cenpl, ndc80	NM_001007456, NM_153644, NM_001100093, NM_001199735, NM_001003878, NM_001076590, NM_001003863, NM_001043323, NM_001202437	255	65	5240	2.84525
GOTERM_BP_DIRECT	GO:0007346~regulation of mitotic cell cycle	4	0.0116932	0.158192	cenpw, birc5a, fbxo5, sae1	NM_001326438, NM_001002058, NM_001003869, NM_194397	274	10	5412	7.90073
GOTERM_BP_DIRECT	GO:0051726~regulation of cell cycle	7	0.0140809	0.187482	jund, ccnf, kif11, jun, junba, fbxo5, ccne2	NM_173261, NM_213556, NM_001002075, NM_207048, NM_001128342, NM_001003869, NM_199987	274	40	5412	3.45657
GOTERM_BP_DIRECT	GO:0046548~retinal rod cell development	3	0.014217	0.189123	sox11b, rpgrb, nek2	NM_201050, NM_001312676, NM_131337	274	4	5412	14.8139
GOTERM_MF_DIRECT	GO:0050698~proteoglycan sulfotransferase activity	4	0.0165229	0.207092	sult2st2, sult2st3, chst14, hs6st1b	NM_001078169, NM_001078168, NM_212829, NM_001080203	256	12	5418	7.05469
GOTERM_MF_DIRECT	GO:0018722~1-phenanthrol sulfotransferase activity	4	0.0165229	0.207092	sult2st2, sult2st3, chst14, hs6st1b	NM_001078169, NM_001078168, NM_212829, NM_001080203	256	12	5418	7.05469
GOTERM_MF_DIRECT	GO:0018727~2-phenanthrol sulfotransferase activity	4	0.0165229	0.207092	sult2st2, sult2st3, chst14, hs6st1b	NM_001078169, NM_001078168, NM_212829, NM_001080203	256	12	5418	7.05469
GOTERM_MF_DIRECT	GO:0051922~cholesterol sulfotransferase activity	4	0.0165229	0.207092	sult2st2, sult2st3, chst14, hs6st1b	NM_001078169, NM_001078168, NM_212829, NM_001080203	256	12	5418	7.05469
GOTERM_MF_DIRECT	GO:0080131~hydroxyjasmonate sulfotransferase activity	4	0.0165229	0.207092	sult2st2, sult2st3, chst14, hs6st1b	NM_001078169, NM_001078168, NM_212829, NM_001080203	256	12	5418	7.05469
GOTERM_MF_DIRECT	GO:0016232~HNK-1 sulfotransferase activity	4	0.0165229	0.207092	sult2st2, sult2st3, chst14, hs6st1b	NM_001078169, NM_001078168, NM_212829, NM_001080203	256	12	5418	7.05469
GOTERM_MF_DIRECT	GO:0018724~4-phenanthrol sulfotransferase activity	4	0.0165229	0.207092	sult2st2, sult2st3, chst14, hs6st1b	NM_001078169, NM_001078168, NM_212829, NM_001080203	256	12	5418	7.05469
GOTERM_MF_DIRECT	GO:0018725~trans-3,4-dihydrodiolphenanthrene sulfotransferase activity	4	0.0165229	0.207092	sult2st2, sult2st3, chst14, hs6st1b	NM_001078169, NM_001078168, NM_212829, NM_001080203	256	12	5418	7.05469
GOTERM_MF_DIRECT	GO:0019111~phenanthrol sulfotransferase activity	4	0.0165229	0.207092	sult2st2, sult2st3, chst14, hs6st1b	NM_001078169, NM_001078168, NM_212829, NM_001080203	256	12	5418	7.05469
GOTERM_MF_DIRECT	GO:0004394~heparan sulfate 2-O-sulfotransferase activity	4	0.0165229	0.207092	sult2st2, sult2st3, chst14, hs6st1b	NM_001078169, NM_001078168, NM_212829, NM_001080203	256	12	5418	7.05469
GOTERM_MF_DIRECT	GO:0018721~trans-9R,10R-dihydrodiolphenanthrene sulfotransferase activity	4	0.0165229	0.207092	sult2st2, sult2st3, chst14, hs6st1b	NM_001078169, NM_001078168, NM_212829, NM_001080203	256	12	5418	7.05469
GOTERM_MF_DIRECT	GO:0050694~galactose 3-O-sulfotransferase activity	4	0.0165229	0.207092	sult2st2, sult2st3, chst14, hs6st1b	NM_001078169, NM_001078168, NM_212829, NM_001080203	256	12	5418	7.05469
GOTERM_MF_DIRECT	GO:0001517~N-acetylglucosamine 6-O-sulfotransferase activity	4	0.0165229	0.207092	sult2st2, sult2st3, chst14, hs6st1b	NM_001078169, NM_001078168, NM_212829, NM_001080203	256	12	5418	7.05469
GOTERM_MF_DIRECT	GO:0018726~9-phenanthrol sulfotransferase activity	4	0.0165229	0.207092	sult2st2, sult2st3, chst14, hs6st1b	NM_001078169, NM_001078168, NM_212829, NM_001080203	256	12	5418	7.05469
GOTERM_MF_DIRECT	GO:0001537~N-acetylgalactosamine 4-O-sulfotransferase activity	4	0.0165229	0.207092	sult2st2, sult2st3, chst14, hs6st1b	NM_001078169, NM_001078168, NM_212829, NM_001080203	256	12	5418	7.05469
GOTERM_MF_DIRECT	GO:0017095~heparan sulfate 6-O-sulfotransferase activity	4	0.0165229	0.207092	sult2st2, sult2st3, chst14, hs6st1b	NM_001078169, NM_001078168, NM_212829, NM_001080203	256	12	5418	7.05469
GOTERM_MF_DIRECT	GO:0034930~1-hydroxypyrene sulfotransferase activity	4	0.0165229	0.207092	sult2st2, sult2st3, chst14, hs6st1b	NM_001078169, NM_001078168, NM_212829, NM_001080203	256	12	5418	7.05469
GOTERM_MF_DIRECT	GO:0018723~3-phenanthrol sulfotransferase activity	4	0.0165229	0.207092	sult2st2, sult2st3, chst14, hs6st1b	NM_001078169, NM_001078168, NM_212829, NM_001080203	256	12	5418	7.05469
GOTERM_MF_DIRECT	GO:0051082~unfolded protein binding	7	0.0178451	0.22181	dnajb11, mkks, calr, hsp90b1, hspe1, calr3a, calr3b	NM_198821, NM_131047, NM_200165, NM_001328391, NM_201465, NM_198210, NM_199713	256	45	5418	3.29219
KEGG_PATHWAY	dre04141:Protein processing in endoplasmic reticulum	14	0.0233272	0.237347	hyou1, dnajb11, pdia6, calr, dad1, hsp90b1, hsp70l, pdia4, capn2a, calr3a, hspa5, mogs, calr3b, ero1a	NM_198821, NM_131047, NM_001080190, NM_001113589, NM_213058, NM_001100439, NM_199779, NM_001013501, NM_201465, NM_197933, NM_200350, NM_212703, NM_198210, NM_199713	144	128	2569	1.95128
GOTERM_CC_DIRECT	GO:0000786~nucleosome	5	0.0230514	0.242341	h3f3d, zgc:162611, h2afvb, zgc:153409, h2afva	NM_001089517, NM_153644, NM_201101, NM_001076590, NM_001043323	255	23	5240	4.46718
GOTERM_BP_DIRECT	GO:0045597~positive regulation of cell differentiation	3	0.0229104	0.287747	jund, jun, junba	NM_213556, NM_001128342, NM_199987	274	5	5412	11.8511
GOTERM_BP_DIRECT	GO:0009612~response to mechanical stimulus	3	0.0229104	0.287747	jund, jun, junba	NM_213556, NM_001128342, NM_199987	274	5	5412	11.8511
GOTERM_BP_DIRECT	GO:0051591~response to cAMP	3	0.0229104	0.287747	jund, jun, junba	NM_213556, NM_001128342, NM_199987	274	5	5412	11.8511
GOTERM_BP_DIRECT	GO:0042493~response to drug	3	0.0229104	0.287747	jund, jun, junba	NM_213556, NM_001128342, NM_199987	274	5	5412	11.8511
GOTERM_MF_DIRECT	GO:0000978~RNA polymerase II core promoter proximal region sequence-specific DNA binding	6	0.0253454	0.300614	jund, fosl2, jun, junba, zgc:174646, atf3	NM_001122615, NM_213556, NM_001128342, NM_200964, NM_001082998, NM_199987	256	36	5418	3.52734
GOTERM_MF_DIRECT	GO:0008146~sulfotransferase activity	4	0.0307964	0.353165	sult2st2, sult2st3, chst14, hs6st1b	NM_001078169, NM_001078168, NM_212829, NM_001080203	256	15	5418	5.64375
GOTERM_CC_DIRECT	GO:0005829~cytosol	20	0.0394767	0.380779	g3bp2, naprt, mat2ab, prmt6, dtymk, zgc:136493, fam213b, inppl1a, rab9a, ctnna1, pgm2, mvda, pmm2, pgam1a, acot7, ddx58, dut, sirt5, kpna2, sae1	NM_001163988, NM_200890, NM_131456, NM_212886, NM_200084, NM_001039804, NM_001002605, NM_001007422, NM_001002335, NM_001037110, NM_198804, NM_001080563, NM_213313, NM_001045249, NM_001014296, NM_001002058, NM_001242974, NM_001006005, NM_001306095, NM_001004617	255	255	5240	1.61169
GOTERM_CC_DIRECT	GO:0005874~microtubule	7	0.0486004	0.44726	tuba4l, ska3, kif11, LOC561143, kif4, kif20a, tpx2	NM_173261, NM_001161470, NM_001044954, NM_199795, NM_200823, NM_001327745, NM_001202437	255	55	5240	2.61533
GOTERM_BP_DIRECT	GO:0045454~cell redox homeostasis	6	0.0404377	0.453562	pdia6, txndc12, prdx1, prdx6, pdia4, txn	NM_199779, NM_200805, NM_001013471, NM_197933, NM_001002461, NM_001020824	274	38	5412	3.11871
GOTERM_BP_DIRECT	GO:0007155~cell adhesion	6	0.0404377	0.453562	tnr, ptk2ab, inppl1a, itgb1a, ctnna1, rgmb	NM_194383, NM_131456, NM_131796, NM_001001727, NM_001039804, NM_001034971	274	38	5412	3.11871
GOTERM_BP_DIRECT	GO:0032496~response to lipopolysaccharide	4	0.0436485	0.479729	jund, il1b, jun, junba	NM_213556, NM_001128342, NM_212844, NM_199987	274	16	5412	4.93796
GOTERM_CC_DIRECT	GO:0000776~kinetochore	5	0.0548729	0.4891	cenph, ska3, ercc6l, zwilch, ndc80	NM_001113609, NM_001100093, NM_001199735, NM_001003863, NM_001202437	255	30	5240	3.42484
GOTERM_BP_DIRECT	GO:0010941~regulation of cell death	3	0.044998	0.490374	jund, jun, junba	NM_213556, NM_001128342, NM_199987	274	7	5412	8.46507
GOTERM_BP_DIRECT	GO:0009966~regulation of signal transduction	3	0.044998	0.490374	spry4, birc5a, spred2b	NM_131826, NM_194397, NM_213234	274	7	5412	8.46507
GOTERM_BP_DIRECT	GO:0009314~response to radiation	3	0.044998	0.490374	jund, jun, junba	NM_213556, NM_001128342, NM_199987	274	7	5412	8.46507
GOTERM_BP_DIRECT	GO:0007131~reciprocal meiotic recombination	3	0.044998	0.490374	rad51, trip13, rad51d	NM_200582, NM_207076, NM_213206	274	7	5412	8.46507
GOTERM_CC_DIRECT	GO:0005856~cytoskeleton	13	0.0566026	0.500117	cdca8, tuba4l, ska3, ccnf, ptk2ab, ezra, arl2bp, prc1b, fscn1a, inppl1a, traf3ip1, cep76, mastl	NM_200600, NM_001020490, NM_199795, NM_001039804, NM_001202437, NM_001103119, NM_001076560, NM_001003609, NM_001007456, NM_131796, NM_207048, NM_200234, NM_201001	255	149	5240	1.79287
GOTERM_MF_DIRECT	GO:0016853~isomerase activity	6	0.0497174	0.50848	pdia6, pdia4, ppil1, ppih, pmm2, pgam1a	NM_001034178, NM_200084, NM_199779, NM_197933, NM_201205, NM_198804	256	43	5418	2.95312
KEGG_PATHWAY	dre04060:Cytokine-cytokine receptor interaction	6	0.0682198	0.555635	kita, tgfbr1a, tnfsf13b, m17, il1b, vegfab	NM_001037683, NM_001079833, NM_001113590, NM_001328597, NM_212844, NM_131053	144	40	2569	2.67604
GOTERM_CC_DIRECT	GO:0005876~spindle microtubule	3	0.0672663	0.563365	ska3, birc5a, aurka	NM_001003640, NM_194397, NM_001202437	255	9	5240	6.84967
GOTERM_BP_DIRECT	GO:0051321~meiotic cell cycle	3	0.0580362	0.583278	trip13, wee2, aurka	NM_001037222, NM_200582, NM_001003640	274	8	5412	7.40693
GOTERM_BP_DIRECT	GO:0046686~response to cadmium ion	3	0.0580362	0.583278	rad51, hsp70l, jun	NM_001113589, NM_199987, NM_213206	274	8	5412	7.40693
GOTERM_BP_DIRECT	GO:0034097~response to cytokine	3	0.0580362	0.583278	jund, jun, junba	NM_213556, NM_001128342, NM_199987	274	8	5412	7.40693
GOTERM_BP_DIRECT	GO:0019221~cytokine-mediated signaling pathway	4	0.0590898	0.59005	crfb17, il1b, socs3b, ddx58	NM_213304, NM_212844, NM_001135979, NM_001306095	274	18	5412	4.38929
KEGG_PATHWAY	dre04115:p53 signaling pathway	6	0.080806	0.619864	ccnb2, chek1, ccnb3, ccnb1, casp3b, ccne2	NM_131513, NM_001002075, NM_001048066, NM_001076719, NM_199430, NM_200193	144	42	2569	2.54861
GOTERM_MF_DIRECT	GO:0000166~nucleotide binding	44	0.070926	0.641065	rrm1, g3bp2, hyou1, kif14, trmu, kita, mat2ab, tuba4l, sucla2, arl4aa, glula, ddx11, psmc4, kif11, chek1, melk, ercc6l, tgfbr1a, kif4, taf15, rad51, atp2a2a, si:ch211-63o20.7, hsp70l, ube2t, zgc:103564, pif1, kif20a, trip13, hspa5, raver1, mvda, ttk, cenpe, xrcc5, gmppab, ckbb, wee2, plk3, flad1, aurka, mastl, pbk, gtpbp10	NM_131455, NM_001002387, NM_001007319, NM_001007333, NM_001100093, NM_001079973, NM_001044976, NM_001007422, NM_173222, NM_213206, NM_200193, NM_001045121, NM_173261, NM_001017360, NM_001161470, NM_001037683, NM_001309640, NM_001077295, NM_001327759, NM_181559, NM_001002454, NM_001003997, NM_001003640, NM_199795, NM_131053, NM_213026, NM_198807, NM_200497, NM_206888, NM_212703, NM_001020599, NM_0…	256	734	5418	1.26869
GOTERM_BP_DIRECT	GO:0007052~mitotic spindle organization	3	0.0721898	0.666125	cenph, ndc80, aurka	NM_001113609, NM_001003640, NM_001003863	274	9	5412	6.58394
GOTERM_MF_DIRECT	GO:0031492~nucleosomal DNA binding	3	0.077376	0.674256	h3f3d, zgc:162611, si:ch73-281n10.2	NM_001089517, NM_201101, NM_001309644	256	10	5418	6.34922
GOTERM_MF_DIRECT	GO:0016209~antioxidant activity	3	0.077376	0.674256	fam213b, prdx1, prdx6	NM_213313, NM_200805, NM_001013471	256	10	5418	6.34922
GOTERM_CC_DIRECT	GO:0005634~nucleus	76	0.0901695	0.675187	cdca8, jund, psmb7, prpf38b, h3f3d, roraa, fosl2, lmcd1, wdr76, tfdp2, prmt6, ccnf, ccnb2, gins3, dtymk, ddx11, arl2bp, melk, ccna2, nek2, egr2a, primpol, bmb, paf1, apex1, bhlhe40, mad2l1bp, ccnb3, ncapg2, trappc2, hsp70l, foxm1, ccnb1, zgc:110269, ube2t, zgc:103564, rnf126, pif1, zgc:162611, sik1, oip5, hmgb1b, si:ch73-281n10.2, nsd2, hmgb3b, nfyba, birc5a, bmi1b, raver1, thoc6, h2afvb, pithd1,…	NM_001163988, NM_001024453, NM_001003452, NM_001007333, NM_213489, NM_001003869, NM_001003867, NM_001003863, NM_001017360, NM_001083017, NM_212679, NM_207048, NM_001076719, NM_001002874, NM_152949, NM_001017565, NM_001270554, NM_001002454, NM_001089492, NM_001128342, NM_001320115, NM_001002605, NM_001003878, NM_206888, NM_001017611, NM_001037110, NM_001037222, NM_001040380, NM_001003609, NM_00100…	255	1348	5240	1.15855
GOTERM_MF_DIRECT	GO:0046982~protein heterodimerization activity	7	0.0790567	0.682424	cenpw, itgb1a, nfyba, qtrt1, h2afvb, zgc:153409, h2afva	NM_153644, NM_001326438, NM_001076590, NM_201010, NM_001034971, NM_001043323, NM_001017565	256	64	5418	2.31482
GOTERM_CC_DIRECT	GO:0000796~condensin complex	2	0.0946057	0.693541	ncaph, ncapg	NM_001256205, NM_001080196	255	2	5240	20.549
GOTERM_BP_DIRECT	GO:0000278~mitotic cell cycle	4	0.0863154	0.733292	tfdp2, aspm, fbxo5, aurka	NM_198208, NM_001123373, NM_001003640, NM_001003869	274	21	5412	3.76225
GOTERM_BP_DIRECT	GO:0000226~microtubule cytoskeleton organization	4	0.0863154	0.733292	tacc3, prc1b, aurka, zgc:86764	NM_001002684, NM_001003640, NM_200234, NM_212581	274	21	5412	3.76225
GOTERM_MF_DIRECT	GO:0008574~ATP-dependent microtubule motor activity, plus-end-directed	2	0.0919238	0.738939	kif11, kif4	NM_173261, NM_200823	256	2	5418	21.1641
GOTERM_BP_DIRECT	GO:0051304~chromosome separation	2	0.0983512	0.780354	ncapd3, ttk	NM_200330, NM_175042	274	2	5412	19.7518
GOTERM_BP_DIRECT	GO:0045475~locomotor rhythm	2	0.0983512	0.780354	per2, bhlhe40	NM_212679, NM_182857	274	2	5412	19.7518
GOTERM_BP_DIRECT	GO:0040037~negative regulation of fibroblast growth factor receptor signaling pathway	2	0.0983512	0.780354	inppl1a, spry4	NM_131826, NM_001039804	274	2	5412	19.7518
