## Supplementary material for "RORA regulates neutrophil migration and activation in zebrafish": Table 1

### Sheet: Sheet1
[DNseq] and [THP-1] and [HUVEC]	cacng3b	ap1g2	efna3b	inhbaa	frmpd3	wipf1a	arhgap17b	tiam2a	ppfibp2b	slc40a1
[DNseq] and [THP-1]	TCERG1L	ranbp10	mhc1zba	rcn2	casp22	si:ch211-57f7.7	casp10	otulina	mkrn1	ttn.2	spata5l1	bcl6b	rps3a
[DNseq] and [HUVEC]	TMEM200C	s100a10b	tgm1l2	tube1	itgav	h3f3d	si:ch211-286o17.1	ptk2ba	hmgb1a	gnao1a	hadh	timp4.3	gpr84	LO018188.1	igflr1	capga	slc5a11	nabp1a	xpnpep2	pycr3	rom1b	cdca7b	spred2b
